# Specialisation of meiotic kinetochores revealed through a synthetic spindle assembly checkpoint strategy

**DOI:** 10.1101/2025.08.28.672825

**Authors:** Lori B Koch, Tiasha Ghosh, Christos Spanos, Adele L Marston

## Abstract

Meiosis creates haploid gametes through two sequential M phases. While many studies have focused on meiosis I, the molecular events which drive and define meiosis II are largely unknown. Here, we report a novel cell synchronization strategy which allows for collection of yeast cells arrested at metaphase I or metaphase II, enabling better characterisation of meiosis II events. The method relies on chemically-inducible dimerization of ectopic copies of spindle assembly checkpoint (SAC) proteins Mps1 and Spc105. Using this synthetic SAC (SynSAC) approach, we found that the SAC response is weaker in metaphase I compared to metaphase II and that the PP1 binding site within Spc105 contributes to restraining the MI SAC response. Furthermore, we demonstrate the utility of the SynSAC approach by analysing the composition and phosphorylation of kinetochores from metaphase I and metaphase II. This revealed an increase in the abundance of outer kinetochore proteins in meiotic metaphase I and reduced phosphorylation on metaphase II kinetochore proteins. Overall, we present the SynSAC method as a valuable tool for analysis of both meiotic metaphases.
