## Supplemental Table 1 for "Specialisation of meiotic kinetochores revealed through a synthetic spindle assembly checkpoint strategy"

### Sheet: Sheet1
Plasmid Number	Description	Yeast selection	E coli selection
AMp1725	mps1(440-765)	HIS3	amp
AMp1740	pMPS1-mps1(440-765)	HIS3	amp
AMp1741	pSPC105-spc105(1-455)-PYL-3FLAG	LEU2	amp
AMp1755	pMPS1-mps1(440-765)-ABI	HIS3	amp
AMp2055	pSPC105-spc105(1-455)-PYL	LEU2	amp
AMp2314	pSPC105-spc105(1-455)-RASA-PYL-3FLAG	LEU2	amp
AMp2331	pMPS1-mps1(440-765)-ABI-3V5	HIS3	amp
AMp2332	pSPC105-spc105(1-455)-4A-RASA-PYL-3FLAG	LEU2	amp
AMp2352	pSPC105-spc105(1-455)-RVAF-PYL-3FLAG	LEU2	amp
AMp2355	pSPC105-spc105(1-455)-4A-PYL-3FLAG	LEU2	amp
