## Supplemental Table 2 for "Specialisation of meiotic kinetochores revealed through a synthetic spindle assembly checkpoint strategy"

### Sheet: Sheet1
Strain number	Genotype
AM1828	MATalpha ho::LYS2 lys2 ura3 leu2::hisG his3::hisG trp1::hisG
AM1835	MATa/MATalpha ho::LYS2/ho::LYS2 lys2/lys2 ura3/ura3 leu2::hisG/leu2::hisG his3::hisG/his3::hisG trp1::hisG/trp1::hisG
AM11189	MATa/MATalpha pGAL-NDT80::TRP1/pGAL-NDT80::TRP1 ura3::pGPD1-GAL4(848).ER::URA3/ura3::pGPD1-GAL4(848).ER::URA3 ho::hisG/ho::LYS2 lys2/lys2 ura3/ura3 leu2::hisG/leu2::hisG trp1::hisG/trp1::hisG his3-11 his3-15/his3::hisG
AM30663	MATa his3::pMPS1-MPS1(440-765)-ABI:HIS3 leu2::pSPC105-SPC105N-PYL-3FLAG:LEU2 pGAL-NDT80::TRP1 ura3::pGPD1-GAL4(848).ER::URA3 ho::LYS2 lys2 trp1::hisG
AM30735	MATalpha his3::pMPS1-MPS1(440-765)-ABI:HIS3 leu2::pSPC105-SPC105(1-455)-PYL-3FLAG:LEU2 pGAL-NDT80::TRP1 ura3::pGPD1-GAL4(848).ER::URA3 ho::LYS2 lys2 trp1::hisG
AM30783	MATa/MATalpha his3::pMPS1-MPS1(440-765)-ABI:HIS3/his3::pMPS1-MPS1(440-765)-ABI:HIS3 leu2::pSPC105-SPC105(1-455)-PYL-3FLAG:LEU2/leu2::pSPC105-SPC105(1-455)-PYL-3FLAG:LEU2 pGAL-NDT80::TRP1/pGAL-NDT80::TRP1 ura3::pGPD1-GAL4(848).ER::URA3/ura3::pGPD1-GAL4(848).ER::URA3 ho::LYS2/ho::LYS2 lys2/lys2 trp1::hisG/trp1::hisG
AM30784	MATa/MATalpha mad3∆::KAN/mad3∆::KAN his3::pMPS1-MPS1(440-765)-ABI:HIS3/his3::pMPS1-MPS1(440-765)-ABI:HIS3 leu2::pSPC105-SPC105(1-455)-PYL-3FLAG:LEU2/leu2::pSPC105-SPC105(1-455)-PYL-3FLAG:LEU2 pGAL-NDT80::TRP1/pGAL-NDT80::TRP1 ura3::pGPD1-GAL4(848).ER::URA3/ura3::pGPD1-GAL4(848).ER::URA3 ho::LYS2/ho::LYS2 lys2/lys2 trp1::hisG/trp1::hisG
AM30990	MATa/MATalpha his3::pMPS1-MPS1(440-765)-ABI:HIS3/his3::pMPS1-MPS1(440-765)-ABI:HIS3 leu2::pSPC105-SPC105(1-455)-PYL:LEU2/leu2::pSPC105-SPC105(1-455)-PYL:LEU2 pGAL-NDT80::TRP1/pGAL-NDT80::TRP1 ura3::pGPD1-GAL4(848).ER::URA3/ura3::pGPD1-GAL4(848).ER::URA3 ho::LYS2/ho::LYS2 lys2/lys2 trp1::hisG/trp1::hisG
AM33558	MATa/MATalpha mad1∆::KAN/mad1∆::KAN his3::pMPS1-MPS1(440-765)-ABI:HIS3/his3::pMPS1-MPS1(440-765)-ABI:HIS3 leu2::pSPC105-SPC105(1-455)-PYL-3FLAG:LEU2/leu2::pSPC105-SPC105(1-455)-PYL-3FLAG:LEU2 pGAL-NDT80::TRP1/pGAL-NDT80::TRP1 ura3::pGPD1-GAL4(848).ER::URA3/ura3::pGPD1-GAL4(848).ER::URA3 ho::LYS2/ho::LYS2 lys2/lys2 trp1::hisG/trp1::hisG
AM33559	MATa/MATalpha mad2∆::KAN/mad2∆::KAN his3::pMPS1-MPS1(440-765)-ABI:HIS3/his3::pMPS1-MPS1(440-765)-ABI:HIS3 leu2::pSPC105-SPC105(1-455)-PYL-3FLAG:LEU2/leu2::pSPC105-SPC105(1-455)-PYL-3FLAG:LEU2 pGAL-NDT80::TRP1/pGAL-NDT80::TRP1 ura3::pGPD1-GAL4(848).ER::URA3/ura3::pGPD1-GAL4(848).ER::URA3 ho::LYS2/ho::LYS2 lys2/lys2 trp1::hisG/trp1::hisG
AM33675	MATa/MATalpha DSN1-6HIS-3FLAG::URA3/DSN1-6HIS-3FLAG::URA3 his3::pMPS1-MPS1(440-765)-ABI:HIS3/his3::pMPS1-MPS1(440-765)-ABI:HIS3 leu2::pSPC105-SPC105(1-455)-PYL:LEU2/leu2::pSPC105-SPC105(1-455)-PYL:LEU2 pGAL-NDT80::TRP1/pGAL-NDT80::TRP1 ura3::pGPD1-GAL4(848).ER::URA3/ura3::pGPD1-GAL4(848).ER::URA3 ho::LYS2/ho::LYS2 lys2/lys2 trp1::hisG/trp1::hisG
AM33850	MATalpha his3::pMPS1-MPS1(440-765)-ABI-3V5:HIS3 leu2::pSPC105-SPC105(1-455)-PYL-3FLAG:LEU2 pGAL-NDT80::TRP1 ura3::pGPD1-GAL4(848).ER::URA3 ho::LYS2 lys2 trp1::hisG
AM34201	MATa/MATalpha his3::pMPS1-MPS1(440-765)-ABI:HIS3/his3::pMPS1-MPS1(440-765)-ABI:HIS3 leu2::pSPC105-SPC105(1-455)-4A-PYL-3FLAG:LEU2/leu2::pSPC105-SPC105(1-455)-4A-PYL-3FLAG:LEU2 pGAL-NDT80::TRP1/pGAL-NDT80::TRP1 ura3::pGPD1-GAL4(848).ER::URA3/ura3::pGPD1-GAL4(848).ER::URA3 ho::LYS2/ho::LYS2 lys2/lys2 trp1::hisG/trp1::hisG
AM34202	MATa/MATalpha his3::pMPS1-MPS1(440-765)-ABI:HIS3/his3::pMPS1-MPS1(440-765)-ABI:HIS3 leu2::pSPC105-SPC105(1-455)-4A-RASA-PYL-3FLAG:LEU2/leu2::pSPC105-SPC105(1-455)-4A-RASA-PYL-3FLAG:LEU2 pGAL-NDT80::TRP1/pGAL-NDT80::TRP1 ura3::pGPD1-GAL4(848).ER::URA3/ura3::pGPD1-GAL4(848).ER::URA3 ho::LYS2/ho::LYS2 lys2/lys2 trp1::hisG/trp1::hisG
AM34203	MATa/MATalpha his3::pMPS1-MPS1(440-765)-ABI:HIS3/his3::pMPS1-MPS1(440-765)-ABI:HIS3 leu2::pSPC105-SPC105(1-455)-RASA-PYL-3FLAG:LEU2/leu2::pSPC105-SPC105(1-455)-RASA-PYL-3FLAG:LEU2 pGAL-NDT80::TRP1/pGAL-NDT80::TRP1 ura3::pGPD1-GAL4(848).ER::URA3/ura3::pGPD1-GAL4(848).ER::URA3 ho::LYS2/ho::LYS2 lys2/lys2 trp1::hisG/trp1::hisG
AM34398	MATa/MATalpha PDS1-18MYC::LEU2/PDS1-18MYC::LEU2 his3::pMPS1-MPS1(440-765)-ABI:HIS3/his3::pMPS1-MPS1(440-765)-ABI:HIS3 leu2::pSPC105-SPC105(1-455)-PYL-3FLAG:LEU2/leu2::pSPC105-SPC105(1-455)-PYL-3FLAG:LEU2 pGAL-NDT80::TRP1/pGAL-NDT80::TRP1 ura3::pGPD1-GAL4(848).ER::URA3/ura3::pGPD1-GAL4(848).ER::URA3 ho::LYS2/ho::LYS2 lys2/lys2 trp1::hisG/trp1::hisG
AM34487	MATa/MATalpha his3::pMPS1-MPS1(440-765)-ABI:HIS3/his3::pMPS1-MPS1(440-765)-ABI:HIS3 leu2::pSPC105-SPC105(1-455)-RVAF-PYL-3FLAG:LEU2/leu2::pSPC105-SPC105(1-455)-RVAF-PYL-3FLAG:LEU2 pGAL-NDT80::TRP1/pGAL-NDT80::TRP1 ura3::pGPD1-GAL4(848).ER::URA3/ura3::pGPD1-GAL4(848).ER::URA3 ho::LYS2/ho::LYS2 lys2/lys2 trp1::hisG/trp1::hisG
AM34576	MATalpha SPC105-6His-3FLAG::KanMX pGAL-NDT80::TRP1 ura3::pGPD1-GAL4(848).ER::URA3 ho::LYS2 lys2 leu2::hisG his3::hisG trp1::hisG
AM34733	MATalpha MPS1-3V5:NAT pGAL-NDT80::TRP1 ura3::pGPD1-GAL4(848).ER::URA3 ho::LYS2 lys2 leu2::hisG his3::hisG trp1::hisG
AM34816	MATa/MATalpha MPS1-3V5:NAT/MPS1-3V5:NAT his3::pMPS1-MPS1(440-765)-ABI-3V5:HIS3/his3::pMPS1-MPS1(440-765)-ABI-3V5:HIS3 leu2::pSPC105-SPC105(1-455)-PYL-3FLAG:LEU2/leu2::pSPC105-SPC105(1-455)-PYL-3FLAG:LEU2 pGAL-NDT80::TRP1/pGAL-NDT80::TRP1 ura3::pGPD1-GAL4(848).ER::URA3/ura3::pGPD1-GAL4(848).ER::URA3 ho::LYS2/ho::LYS2 lys2/lys2 trp1::hisG/trp1::hisG
AM34817	MATa/MATalpha SPC105-6His-3FLAG::KanMX/SPC105-6His-3FLAG::KanMX his3::pMPS1-MPS1(440-765)-ABI:HIS3/his3::pMPS1-MPS1(440-765)-ABI:HIS3 leu2::pSPC105-SPC105(1-455)-PYL-3FLAG:LEU2/leu2::pSPC105-SPC105(1-455)-PYL-3FLAG:LEU2 pGAL-NDT80::TRP1/pGAL-NDT80::TRP1 ura3::pGPD1-GAL4(848).ER::URA3/ura3::pGPD1-GAL4(848).ER::URA3 ho::LYS2/ho::LYS2 lys2/lys2 trp1::hisG/trp1::hisG
